# Characterization of the gut DNA and RNA viromes in a cohort of Chinese residents and visiting Pakistanis

**DOI:** 10.1101/2020.07.28.226019

**Authors:** Qiulong Yan, Yu Wang, Xiuli Chen, Hao Jin, Guangyang Wang, Kuiqing Guan, Yue Zhang, Pan Zhang, Taj Ayaz, Yanshan Liang, Junyi Wang, Guangyi Cui, Yuanyuan Sun, Manchun Xiao, Aiqin Zhang, Peng Li, Xueyang Liu, Yufang Ma, Shenghui Li, Tonghui Ma

## Abstract

**Background:** Trillions of viruses inhabit the gastrointestinal tract. Some of them have been well-studied on their roles in infection and human health, but the majority remain unsurveyed. It has been established that the composition of the gut virome is highly variable based on the changes of diet, physical state, and environmental factors. However, the effect of host genetic factors, e.g. ethnic origin, on the gut virome is rarely investigated.

**Methods and Results:** Here, we characterized and compared the gut virome in a cohort of local Chinese residents and visiting Pakistani individuals, each group containing 24 healthy adults and 6 children. Using metagenomic shotgun sequencing and assembly of fecal samples, a huge number of viral operational taxonomic units (vOTUs) were identified for profiling the DNA and RNA viromes. National background contributed a primary variation to individuals’ gut virome. Compared with the Chinese adults, the Pakistan adults showed higher macrodiversity and different compositional and functional structures in their DNA virome and lower diversity and altered composition in their RNA virome. The virome variations of Pakistan children were inherited from the that of the adults but also tended to share similar characteristics with the Chinese cohort. We also analyzed and compared the bacterial microbiome between two cohorts and further revealed numerous connections between virus and bacterial host. Statistically, the gut DNA and RNA viromes were covariant to some extent (*p*<0.001), and they both influenced the holistic bacterial composition and vice versa.

**Conclusions:** This study provides an overview of gut viral community in Chinese and visiting Pakistanis and proposes a considerable role of ethnic origin in shaping the virome.
