## supplemental Table1-3 for "Characterization of the gut DNA and RNA viromes in a cohort of Chinese residents and visiting Pakistanis"

### Sheet: ST1
Supplementary table 1. Detailed information of all 60 individuals.
Subject ID	From	Adult or child	Gender (F/M)	Age (years)	Height (cm)	Weight (kg)	BMI (kg/m2)	Dietary pattern	Types of main food	Types of meat	Drinking (Y/N)	Smoking (Y/N)	Antibiotics (within 2 mons)	Prebiotics (within 2 mons)	Diarrhea / constipation (within 1 mon)	Time came to China (YYYYMM)
2	Pakistan	child	M	1.5	82	10	14.9	balanced	rice, wheaten foods, potato	halal, chicken	N	N	N	N	N	201803
3	Pakistan	child	M	2	74	12	21.9	balanced	rice, curry pancake, potato	halal, chicken	N	N	N	N	N	201812
4	Pakistan	child	F	6	125	20.5	13.1	balanced	rice, curry pancake, potato	halal, chicken	N	N	N	Y	N	201803
5	Pakistan	child	M	3	80	11.5	18	balanced	rice, curry pancake, potato	halal, chicken	N	N	N	Y	N	201803
6	Pakistan	child	F	1.5	70	9.5	19.4	balanced	rice, potato	halal, chicken	N	N	N	Y	N	201803
15	Pakistan	child	M	2.5	97	16	17	balanced	rice, curry pancake, potato	halal, chicken	N	N	N	N	N	201712
31	China	child	F	1	70	9.5	19.4	balanced	rice, wheaten foods	pork, beef	N	N	N	N	N
33	China	child	F	3	96	14	15.2	balanced	rice, wheaten foods	pork, beef	N	N	N	Y	N
39	China	child	M	2.5	86	10	13.5	balanced	rice, wheaten foods, potato	chicken, pork, beef, mutton, fish	N	N	N	Y	N
45	China	child	M	6	123	24	15.9	balanced	rice, wheaten foods	pork, beef	N	N	N	Y	N
57	China	child	M	1	82	11.5	17.1	balanced	rice	pork	N	N	N	Y	N
58	China	child	M	3	100	15	15	balanced	rice, wheaten foods	pork, mutton, fish	N	N	N	N	N
1	Pakistan	adult	M	31	180	89	27.5	balanced	rice, curry pancake, potato, wheaten foods, corn	halal, chicken	N	Y	N	N	N	201709
7	Pakistan	adult	M	21	161	68	26.2	balanced	rice, curry pancake, potato, wheaten foods	halal, chicken	N	N	N	Y	N	201803
8	Pakistan	adult	F	35	155	51	21.2	balanced	rice, curry pancake, potato, wheaten foods	halal, chicken	N	N	N	Y	N	201803
9	Pakistan	adult	M	30	171	64	21.9	balanced	rice, curry pancake, potato	halal, chicken	N	N	N	Y	N	201803
10	Pakistan	adult	M	36	162	72	27.4	balanced	rice, curry pancake, potato	halal, chicken	N	Y	N	N	N	201803
11	Pakistan	adult	M	30	168	78	27.6	balanced	rice, curry pancake	halal, chicken	N	N	N	N	N	201903
12	Pakistan	adult	M	27	162	65	24.8	balanced	rice, curry pancake, potato	halal, chicken	N	N	Y	N	N	201903
13	Pakistan	adult	M	35	172	100	33.8	mainly vegetables	rice	halal	Y	N	N	Y	N	201803
14	Pakistan	adult	M	28	162	70	26.7	balanced	rice, curry pancake	halal, chicken	N	N	N	N	Y	201903
16	Pakistan	adult	M	32	179	87	27.2	balanced	rice, curry pancake, potato	halal, chicken	N	Y	N	N	N	201709
17	Pakistan	adult	M	29	178	77	24.3	balanced	curry pancake	halal, chicken	N	N	N	N	N	201810
18	Pakistan	adult	M	29	179	122	38.1	balanced	rice, curry pancake, potato	halal	N	N	N	N	Y	201809
19	Pakistan	adult	M	26	175	65	21.2	balanced	curry pancake	halal, chicken	N	Y	N	N	N	201803
20	Pakistan	adult	M	28	175	65	21.2	balanced	rice, curry pancake, potato	halal, chicken	N	N	N	Y	N	201801
21	Pakistan	adult	M	29	173	60	20	balanced	rice, curry pancake, potato, wheaten foods	halal, chicken	N	Y	N	Y	N	201808
22	Pakistan	adult	M	28	178	90	28.4	balanced	rice, curry pancake, potato, wheaten foods	halal, chicken	N	Y	N	Y	N	201809
23	Pakistan	adult	M	24	180	66	20.4	mainly vegetables	curry pancake, potato, wheaten foods	halal, chicken	N	N	N	N	N	201903
24	Pakistan	adult	M	34	177	80	25.5	balanced	rice, curry pancake, potato	halal, chicken	N	Y	N	N	N	201712
25	Pakistan	adult	M	27	171	74	25.3	balanced	rice, curry pancake, potato	halal, chicken	N	N	N	Y	Y	201812
26	Pakistan	adult	M	28	180	57	17.6	mainly vegetables	rice, curry pancake	halal, chicken	N	N	N	Y	N	201710
27	Pakistan	adult	M	26	170	80	27.7	balanced	rice, curry pancake, potato	halal, chicken	Y	Y	Y	N	N	201810
28	Pakistan	adult	M	24	180	85	26.2	balanced	rice, curry pancake, potato	halal	N	N	N	N	N	201809
29	Pakistan	adult	M	33	185	95	27.8	balanced	rice, curry pancake, potato	halal, chicken	N	N	N	Y	N	201803
30	Pakistan	adult	M	29	172	81	27.4	balanced	curry pancake	halal, chicken	N	N	N	N	N	201809
32	China	adult	M	31	173	60	20	balanced	rice	pork, beef	N	N	N	Y	N
34	China	adult	M	25	178	82	25.9	balanced	rice	chicken, pork, beef, mutton	N	N	N	Y	N
35	China	adult	M	40	170	70	24.2	balanced	rice, wheaten foods	pork, mutton	Y	Y	N	Y	N
36	China	adult	M	25	175	63	20.6	balanced	rice, wheaten foods	chicken	N	N	N	N	N
37	China	adult	F	31	165	60	22	balanced	rice	pork, beef	N	N	N	Y	N
38	China	adult	M	23	183	90	26.9	balanced	rice, wheaten foods	chicken, pork, beef	N	N	Y	Y	Y
40	China	adult	M	24	175	75	24.5	mainly vegetables	rice, wheaten foods	chicken, pork	Y	N	N	Y	Y
41	China	adult	M	24	170	55	19	mainly vegetables	wheaten foods, oat	chicken, pork	Y	N	N	Y	N
42	China	adult	M	27	174	78	25.8	balanced	rice, wheaten foods	chicken, pork, beef, mutton	Y	N	N	Y	N
43	China	adult	M	28	177	72	23	balanced	rice, wheaten foods	chicken, pork, beef, mutton	Y	N	N	Y	Y
44	China	adult	M	25	170	60	20.8	balanced	rice	chicken, pork, mutton	Y	N	N	Y	N
46	China	adult	M	23	170	58	20.1	balanced	rice, wheaten foods	chicken, pork	Y	N	N	N	Y
47	China	adult	M	22	173	58	19.4	balanced	rice	chicken, pork	Y	N	N	N	Y
48	China	adult	M	23	176	61	19.7	mainly meats	rice	chicken, pork, beef, mutton	Y	Y	N	N	N
49	China	adult	M	21	176	73	23.6	mainly meats	wheaten foods, corn	chicken, pork	Y	N	N	Y	N
50	China	adult	M	26	174	74	24.4	balanced	rice, wheaten foods	chicken, pork	N	Y	N	N	Y
51	China	adult	M	25	173	75	25.1	mainly meats	rice	chicken, pork, beef	N	N	N	N	N
52	China	adult	M	34	172	84	28.4	balanced	wheaten foods	pork	Y	N	N	Y	Y
53	China	adult	M	21	170	63	21.8	balanced	rice	chicken, pork	N	N	N	N	Y
54	China	adult	M	27	182	77	23.2	balanced	rice, wheaten foods	chicken, pork	Y	N	N	N	N
55	China	adult	M	26	176	67.5	21.8	balanced	rice, wheaten foods, potato	chicken	N	N	N	Y	Y
56	China	adult	M	24	180	63	19.4	mainly vegetables	rice, wheaten foods	chicken, pork	N	Y	N	N	Y
59	China	adult	M	27	170	57	19.7	mainly meats	rice, wheaten foods	chicken, pork, beef, mutton	Y	N	Y	N	N
60	China	adult	M	23	188	95	26.9	balanced	rice, wheaten foods	chicken	Y	N	N	Y	N

### Sheet: ST2
Supplementary table 2. Detailed information of the acquired antibiotic resistance genes.
Viral gene ID	Gene ID	Assession ID	% coverage	% identity	Description	Resistance type
A10D_scaffold43	aph(3'')-Ib	NG_047413.1	99.88	100	aminoglycoside O-phosphotransferase APH(3'')-Ib	STREPTOMYCIN
A10D_scaffold43	aph(6)-Id	NG_047464.1	100	100	aminoglycoside O-phosphotransferase APH(6)-Id	STREPTOMYCIN
A12D_scaffold492	nimJ	NG_048017.1	100	99.2	nitroimidazole resistance protein NimJ	NITROIMIDAZOLE
A17D_scaffold1090	blaTEM-116	NG_050162.1	94.54	94.3	class A broad-spectrum beta-lactamase TEM-116	BETA-LACTAM
A17D_scaffold24	tet(Q)	NG_048269.1	99.33	98.95	tetracycline resistance ribosomal protection protein Tet(Q)	TETRACYCLINE
A17D_scaffold802	tet(37)	NG_048132.1	67.89	78.38	tetracycline resistance NADPH-dependent oxidoreductase Tet(37)	TETRACYCLINE
A18D_scaffold20	tet(Q)	NG_048270.1	100	98.03	tetracycline resistance ribosomal protection protein Tet(Q)	TETRACYCLINE
A1D_scaffold231	blaTEM-116	NG_050162.1	100	100	class A broad-spectrum beta-lactamase TEM-116	BETA-LACTAM
A20D_scaffold163	mef(A)	NG_047977.1	100	98.44	macrolide efflux MFS transporter Mef(A)	MACROLIDE
A20D_scaffold484	erm(G)	NG_047827.1	100	99.86	23S rRNA (adenine(2058)-N(6))-methyltransferase Erm(G)	MACROLIDE
A20D_scaffold484	msr(D)	NG_048006.1	100	97.54	ABC-F type ribosomal protection protein Msr(D)	MACROLIDE
A21D_scaffold640	blaACI-1	NG_048596.1	62.34	99.62	class A extended-spectrum beta-lactamase ACI-1	CEPHALOSPORIN
A25D_scaffold1	erm(B)	NG_047801.1	99.87	99.6	23S rRNA (adenine(2058)-N(6))-methyltransferase Erm(B)	MACROLIDE
A25D_scaffold1745	erm(F)	NG_047825.1	100	99.62	23S rRNA (adenine(2058)-N(6))-methyltransferase Erm(F)	MACROLIDE
A25D_scaffold2839	cfxA6	NG_064793.1	100	99.58	class A broad-spectrum beta-lactamase CfxA6	BETA-LACTAM
A26D_scaffold4311	tet(32)	NG_048125.1	98.02	96.18	tetracycline resistance ribosomal protection protein Tet(32)	TETRACYCLINE
A27D_scaffold1378	tet(W)	NG_048281.1	100	99.95	tetracycline resistance ribosomal protection protein Tet(W)	TETRACYCLINE
A27D_scaffold2245	blaTEM-116	NG_050162.1	100	100	class A broad-spectrum beta-lactamase TEM-116	BETA-LACTAM
A29D_scaffold34	tet(O)	NG_048259.1	99.84	93.5	tetracycline resistance ribosomal protection protein Tet(O)	TETRACYCLINE
A29D_scaffold34	tet(40)	NG_048139.1	100	99.92	tetracycline efflux MFS transporter Tet(40)	TETRACYCLINE
A30D_scaffold264	tet(Q)	NG_048270.1	75.6	98.83	tetracycline resistance ribosomal protection protein Tet(Q)	TETRACYCLINE
A38D_scaffold111	tet(Q)	NG_048271.1	99.85	98.06	tetracycline resistance ribosomal protection protein Tet(Q)	TETRACYCLINE
A38D_scaffold903	erm(B)	NG_047797.1	100	99.86	23S rRNA (adenine(2058)-N(6))-methyltransferase Erm(B)	MACROLIDE
A46D_scaffold1580	aac(3)-IId	NG_047251.1	89.2	99.74	aminoglycoside N-acetyltransferase AAC(3)-IId	GENTAMICIN
A47D_scaffold1615	sat4	NG_048070.1	62.25	99.7	streptothricin N-acetyltransferase Sat4	STREPTOTHRICIN
A47D_scaffold1615	aph(3')-IIIa	NG_047418.1	100	100	aminoglycoside O-phosphotransferase APH(3')-IIIa	AMIKACIN;KANAMYCIN
A47D_scaffold1961	ant(6)-Ia	NG_050582.1	80.56	100	aminoglycoside nucleotidyltransferase ANT(6)-Ia	STREPTOMYCIN
A47D_scaffold2681	mph(B)	NG_047988.1	85.37	84.02	Mph(B) family macrolide 2'-phosphotransferase	MACROLIDE
A47D_scaffold33	cblA	NG_047624.1	100	99.89	CblA family class A beta-lactamase	CEPHALOSPORIN
A48D_scaffold80	tet(37)	NG_048132.1	67.89	77.03	tetracycline resistance NADPH-dependent oxidoreductase Tet(37)	TETRACYCLINE
A51D_scaffold1210	blaLAP-2	NG_049264.1	100	100	class A beta-lactamase LAP-2	BETA-LACTAM
A51D_scaffold2916	tet(D)	NG_048184.1	77.05	99.89	tetracycline efflux MFS transporter Tet(D)	TETRACYCLINE
A51D_scaffold3613	sul1	NG_048082.1	100	100	sulfonamide-resistant dihydropteroate synthase Sul1	SULFONAMIDE
A51D_scaffold4274	sul2	NG_051852.1	100	100	sulfonamide-resistant dihydropteroate synthase Sul2	SULFONAMIDE
A51D_scaffold4303	qnrB26	NG_050487.1	73.33	99.79	quinolone resistance pentapeptide repeat protein QnrB26	QUINOLONE
A51D_scaffold733	qnrS1	NG_050543.1	100	100	quinolone resistance pentapeptide repeat protein QnrS1	QUINOLONE
A8D_scaffold72	tet(W)	NG_048291.1	100	99.69	tetracycline resistance ribosomal protection protein Tet(W)	TETRACYCLINE

### Sheet: ST3
Supplementary table 3. Bacterial species that significant differed in abundance between two cohorts.
Comparison	Species	LDA score	Enriched group	Wilcox test.p	CLR mean abundance in Pakistani adults	CLR mean abundance in Chinese adults
Chinese adults vs. Pakistani adults	Prevotella_copri	5.59734	Pakistani_adults	2.08407e-06	7.1475	4.08581
	Bifidobacterium_adolescentis	4.83994	Pakistani_adults	0.000499704	5.51067	3.3184
	Lactobacillus_ruminis	4.49041	Pakistani_adults	5.0235e-07	4.95903	-0.650316
	Collinsella_aerofaciens	4.45058	Pakistani_adults	0.0158322	9.87685	1.80282
	Prevotella_sp_AM42_24	4.38566	Pakistani_adults	7.0977e-06	-1.18804	-1.27938
	Eubacterium_sp_CAG_180	4.26592	Pakistani_adults	0.0425808	-1.18804	7.5618
	Prevotella_sp_CAG_520	4.25229	Pakistani_adults	1.27012e-07	0.503392	-1.27938
	Prevotella_sp_885	4.11527	Pakistani_adults	0.000151173	-1.18804	-1.27938
	Coprococcus_eutactus	4.04736	Pakistani_adults	0.00147831	-1.18804	1.49277
	Megasphaera_elsdenii	4.01498	Pakistani_adults	0.00107494	-1.18804	-1.27938
	Bifidobacterium_angulatum	3.98804	Pakistani_adults	0.0164778	4.20608	-1.27938
	Catenibacterium_mitsuokai	3.85117	Pakistani_adults	6.59533e-05	2.3729	-1.27938
	Butyrivibrio_crossotus	3.82357	Pakistani_adults	0.0389594	-1.18804	-1.27938
	Oscillibacter_sp_CAG_241	3.82188	Pakistani_adults	0.010225	-1.18804	3.38269
	Prevotella_sp_CAG_279	3.77852	Pakistani_adults	0.000771626	-1.18804	-1.27938
	Prevotella_stercorea	3.74643	Pakistani_adults	1.76515e-06	0.159856	-1.27938
	Mitsuokella_multacida	3.64204	Pakistani_adults	1.60237e-05	-1.18804	-1.27938
	Mitsuokella_jalaludinii	3.55014	Pakistani_adults	6.27665e-06	-1.18804	-1.27938
	Olsenella_scatoligenes	3.46356	Pakistani_adults	6.35826e-09	-1.18804	-1.27938
	Bacteroides_vulgatus	4.68952	Chinese_adults	4.44959e-05	5.6276	6.83788
	Escherichia_coli	4.57371	Chinese_adults	0.000162143	2.93886	6.29146
	Fusicatenibacter_saccharivorans	4.52398	Chinese_adults	0.0108779	8.58756	8.64916
	Bacteroides_uniformis	4.45185	Chinese_adults	7.54592e-06	4.68201	4.10394
	Roseburia_inulinivorans	4.28982	Chinese_adults	0.00389242	3.36553	7.05923
	Phascolarctobacterium_faecium	4.28467	Chinese_adults	1.60805e-05	0.992888	1.93052
	Prevotella_sp_CAG_5226	4.25113	Chinese_adults	0.0322102	-1.18804	-1.27938
	Anaerostipes_hadrus	4.24529	Chinese_adults	0.00317556	5.73602	7.122
	Alistipes_putredinis	4.11276	Chinese_adults	0.00363943	4.41612	2.59192
	Klebsiella_pneumoniae	4.08597	Chinese_adults	0.00387884	1.34095	0.285034
	Bacteroides_stercoris	4.07077	Chinese_adults	0.000433733	-0.641702	-1.27938
	Bacteroides_plebeius	4.0065	Chinese_adults	0.009858	1.30535	-0.823862
	Ruminococcus_gnavus	3.92297	Chinese_adults	0.000170769	3.93742	3.95454
	Bacteroides_coprocola	3.86419	Chinese_adults	0.00244571	2.7729	-1.27938
	Parabacteroides_merdae	3.75857	Chinese_adults	0.00308496	-0.137446	-1.27938
	Bacteroides_caccae	3.75833	Chinese_adults	0.000460615	2.2442	0.436018
	Parabacteroides_distasonis	3.73414	Chinese_adults	4.59422e-05	1.0913	1.54739
	Blautia_wexlerae	3.65026	Chinese_adults	0.000284456	7.2711	6.17291
	Klebsiella_variicola	3.63572	Chinese_adults	0.00010426	1.03649	-0.318767
	Clostridium_sp_CAG_58	3.63112	Chinese_adults	0.000666527	-0.291759	1.2765
	Ruthenibacterium_lactatiformans	3.61933	Chinese_adults	0.00792576	3.01422	7.74505
	Bacteroides_thetaiotaomicron	3.55142	Chinese_adults	0.000104057	1.62494	1.63053
	Bacteroides_xylanisolvens	3.51718	Chinese_adults	0.000146715	-1.18804	0.784804
	Clostridium_sp_CAG_299	3.45669	Chinese_adults	9.43712e-05	-1.18804	-0.275437
	Flavonifractor_plautii	3.44604	Chinese_adults	0.00432789	3.5351	7.38052
	Parasutterella_excrementihominis	3.41396	Chinese_adults	6.22604e-08	1.59689	4.33705
	Eubacterium_sp_CAG_274	3.36905	Chinese_adults	0.000894889	1.52933	-0.404837
	Klebsiella_quasipneumoniae	3.35685	Chinese_adults	0.0170253	0.520742	-0.66162
Chinese children vs. Pakistani children	Collinsella_aerofaciens	4.54995	Pakistani_children	0.00334562	9.87685	1.80282
	Bifidobacterium_bifidum	4.42126	Pakistani_children	0.0224867	8.95638	1.83457
	Lactobacillus_ruminis	4.22671	Pakistani_children	0.0495102	4.95903	-0.650316
	Bifidobacterium_catenulatum	3.67511	Pakistani_children	0.002093	7.38002	-1.27938
	Dorea_longicatena	3.51185	Pakistani_children	0.0360487	6.41329	3.71264
	Slackia_isoflavoniconvertens	3.44486	Pakistani_children	0.0222296	4.40309	-1.27938
	Lachnospira_pectinoschiza	3.43057	Pakistani_children	0.0222296	2.99998	-1.27938
	Turicibacter_sanguinis	3.77309	Pakistani_children	0.0326303	3.17387	-0.510511
	Collinsella_massiliensis	3.95682	Pakistani_children	0.002093	2.81503	-1.27938
	Streptococcus_mutans	4.22074	Pakistani_children	0.0222296	2.00276	-1.27938
	Collinsella_intestinalis	4.20416	Pakistani_children	0.002093	2.85072	-1.27938
	Streptococcus_vestibularis	4.74209	Pakistani_children	0.0222296	1.36405	-1.27938
	Eubacterium_sp_CAG_180	4.1846	Chinese_children	0.002093	-1.18804	7.5618
	Eubacterium_eligens	4.17709	Chinese_children	0.00388491	2.13924	7.6265
	Ruthenibacterium_lactatiformans	4.03519	Chinese_children	0.0247217	3.01422	7.74505
	Roseburia_inulinivorans	4.10902	Chinese_children	0.0360487	3.36553	7.05923
	Flavonifractor_plautii	3.69132	Chinese_children	0.0370407	3.5351	7.38052
	Roseburia_intestinalis	3.66108	Chinese_children	0.0131951	-0.579085	4.95429
	Hungatella_hathewayi	3.17771	Chinese_children	0.0102718	1.22537	5.39509
	Clostridium_bolteae	3.11878	Chinese_children	0.0277684	0.402237	4.19607
	Clostridium_citroniae	3.31327	Chinese_children	0.0210252	-0.370732	3.22368
	Clostridium_bolteae_CAG_59	3.19335	Chinese_children	0.0222296	-1.18804	2.34045
	Streptococcus_sp_A12	3.85496	Chinese_children	0.00739713	-1.18804	2.19838
